# Defining the Caprin-1 interactome in unstressed and stressed conditions

**DOI:** 10.1101/2021.01.06.425453

**Authors:** Lucas Vu, Asmita Ghosh, Chelsea Tran, Walters Aji Tebung, Hadjara Sidibé, Krystine Garcia-Mansfield, Victoria David-Dirgo, Ritin Sharma, Patrick Pirrotte, Robert Bowser, Christine Vande Velde

## Abstract

Cytoplasmic stress granules (SGs) are dynamic non-membranous foci containing translationally arrested mRNA and RNA binding proteins that form in response to a variety of cellular stressors. SGs may evolve into the cytoplasmic inclusions observed in many neurodegenerative diseases. Recent studies have examined the SG proteome by interrogating the interactome of G3BP1, a core SG protein. To gain further insight into the SG proteome, we employed an immunoprecipitation coupled with mass spectrometry approach of endogenous Caprin-1 in HeLa cells under unstressed or stressed conditions. Overall, we identified ~1,500 proteins that interact with Caprin-1. Interactors under stressed conditions were primarily annotated to the ribosome, spliceosome, and RNA transport pathways. We validated four Caprin-1 interactors that localized to arsenite-induced SGs: ANKHD1, Talin-1, GEMIN5, and SNRNP200. We also validated these stress-induced interactions in SH-SY5Y cells and determined that SNRNP200 also associated with osmotic and thermal induced SGs. Finally, we identified SNRNP200 in cytoplasmic aggregates in ALS spinal cord and motor cortex. Collectively, our findings provide the first description of the Caprin-1 protein interactome, identify novel cytoplasmic SG components, and reveal a SG protein in cytoplasmic aggregates in ALS patients. Proteomic data collected in this study are available via ProteomeXchange with identifier PXD023271.
