## Supplemental Tables for "Defining the Caprin-1 interactome in unstressed and stressed conditions": Table S1_Antibodies used.xlsx

### Sheet: Sheet2
Antibody	Company	Catalogue Number	Dilution used (Application)
Caprin-1	Proteintech	15112-1-AP	1:300 (IF staining)
Caprin-1	Proteintech	66352-1-AP	1:100 (IF staining) and 1 ug (IP)
G3BP	BD Biosciences	611126	1:300 (IF staining)
SnRNP200	Abcam	AB176715	1:250 (IF staining)
SnRNP200	Sigma Aldrich	HPA029321	1:200 (IHC staining)
TLN1 (Talin-1)	Abcam	AB71333	1 μg/mL (IF staining)
ANKHD1	Invitrogen	PA5-52595	1:200 (IF staining)
GEMIN5	Proteintech	24897-1-AP	1:100 (IF staining)
EIF4E2	GeneTex	GTX82524	1:200 (IF staining)
SNRPD1	Abcam	ab236902	1:100 (IF staining)
PRPS1	MYBIOSOURCE	MBS200257	1:100 (IF staining)
Rpn2	Abcam	AB244399	1:100 (IF staining)
EIF2S1	Bethyl Laboratories	A300-721A	1:100 (IF staining)
SRSF2	Sigma Aldrich	SAB4200725	1:1000 (IF staining)
Tuj1/Tubb3	Biolegend	801213	1:200 (IF staining)
Alexa Fluor 488 donkey anti-rabbit IgG	Thermo Fisher	A21206	1:500 (IF staining)
Alexa Fluor 594 donkey anti-mouse IgG	CedarLane	715-585-150	1:500 (IF staining)
Alexa Fluor 488 Goat anti-rabbit IgG	Invitrogen	A11034	1:250 (IF staining)
Alexa Fluor 594 Goat anti-mouse IgG	Invitrogen	A11032	1:250 (IF staining)
Biotinylated Goat anti-rabbit IgG	Vector labs	BA-1000	1:200 (IHC staining)
Rabbit IgG (for IP)	Jackson ImmunoResearch Laboatories	011-000-003	1 ug (IP)
