## Supplemental Tables for "Defining the Caprin-1 interactome in unstressed and stressed conditions": Table S2_Venn diagram_Overall Protein IDs.xlsx

### Sheet: Protein list for Figure 1D
Unique to stressed Caprin-1 (205)		Unique to unstressed Caprin-1 (262)		Unique to stressed IgG (52)		Unique to unstressed IgG (28)		Shared between stressed Caprin-1 & unstressed Caprin-1 (760)		Shared between stressed Caprin-1 & stressed IgG (21)		Shared between stressed Caprin-1 & unstressed IgG (10)		Shared between unstressed Caprin-1 & stressed IgG (16)		Shared between unstressed Caprin-1 & unstressed IgG (10)		Shared between stressed IgG & unstressed IgG (16)		Shared between stressed Caprin-1 & unstressed Caprin-1 & stressed IgG (53)		Shared between stressed Caprin-1 & unstressed Caprin-1 & unstressed IgG (110)		Shared between stressed Caprin-1 & stressed IgG & unstressed IgG (19)		Shared between unstressed Caprin-1 & stressed IgG & unstressed IgG (11)		Shared in all 4 comparisons (321)
Protein		Protein		Protein		Protein		Protein		Protein		Protein		Protein		Protein		Protein		Protein		Protein		Protein		Protein		Protein
C17orf100		IGHV3-64		IGLV4-60		PDXK		ESYT2		KRT34		MYO1C		PDCD6		HMGB1P1		IGKV1-27		CCN1		PSMD9		IGKV1D-13		IGLC7		NACA
AP3D1		VWA8		IGLV3-10		OR7C2		TMEM223		LYZ		ESD		S100A9		IGLC6		DDTL		BUB3		IGF2BP3		PMM2		H2AFZ		AIP
CHD1		XIRP2		GNAT3		CAPZB		CNOT1		GPI		RALA		AKR1A1		CX3CR1		RPL37AP8		LANCL1		SDCBP		DDAH1		CDK4		CLIC1
PRRG1		METTL15		PDZD2		LIMS1		PGP		CD44		UCHL3		FOLR1		ARF3		HNRNPDL		IDH3B		PPP6C		CAT		PEBP1		IPO5
CDIPT		MYH7B		MAP3K7		KLK7		SMCHD1		PCMT1		GNB1		GOT1		GLO1		SHOX2		NIPSNAP2		COPE		CAPNS1		SRI		PSMD14
UNC13B		MYO1C		KRT33A		DEFA1		SAC3D1		PSMB4		KRT33B		PAICS		UBAP2L		GGCT		SEC22B		GEMIN2		TGM1		ACTB		DDX3X
ARPC5		NDUFS8		KRT36		CYCS		RTL8C		HSPA4		SBSN		NME2		LRRC15		ABCA1		VPS26A		PPP1R12A		PSMA2		SET		PIR
TTI1		RTCA		SOD1		MLLT1		SNRPGP15		ATP6V1A		CSNK1A1L		SERPINB6		POF1B		CLTA		GLRX3		SURF4		EEF1G		RPS27L		SCAMP3
BUD23		EIF1AY		HPRT1		DEUP1		EIF3CL		ABL2		RTF1		RAB7A		SAR1A		NEB		PSMG1		EIF4E2		S100A7		HDAC11		MYL12B
SGTA		BCKDK		POMC		SRSF4		KIF2A		HSD17B4		TUBA1C		HDGF		SPG21		HAL		GOT2		GNAI2		S100A11		KRT12		XPO1
SCO2		BTAF1		LTF		SP140		PDLIM1		BLVRA				SMTN				H2BC18		FTH1		ATP1A1		ETFB		TENM3		ARPC1B
RNF40		SPTBN2		CSTB		RAB30		HAX1		RAB2A				LUZP1				MGA		UROD		KRT18		RPL11				ARPC2
ANKRD17		POLR1C		TUBB4A		CST6		AP3B1		RAB14				SHROOM3				RB1CC1		CKB		GSN		KRT85				TPD52L2
NDUFS3		MRPS12		FES		KRT24		EXOC5		PSPH				GLOD4				CTSZ		ACTN1		EIF4E		CRYZ				NDUFC1
TIPRL		OGT		G6PD		OBSCN		NDUFA4		FKBP4				SAMSN1				DMBT1		SNRPB		TPM2		KRT31				ACTN4
SCGN		XRCC3		BTF3		TASOR2		PDXK		TSTA3				SAE1				G3BP2		LGALS3		RPS17		KRT71				KRT86
HAUS5		DENR		RAB6A		DENND4C		SCD		RAB11B										PYCR1		TPM1		RPS26P11				NUDT21
GOSR1		CFAP410		ITGB8		KRT79		AP3D1		KRT73										RPL9		PARP1		LMO7				EDIL3
AHSA1		FADS1		YWHAB		OR2A2		IMPA2		KRT82										CCT6A		U2AF1L5		GSDMA				SYNCRIP
FMNL1		BUB1B		ECI1		SRCAP		ACOT8		CALML5										RPL13A		PDHB						ALOX12B
CNOT4		ROCK2		MCAM		SRGAP1		PSMA7		PSME2										CDKN2A		GTF2F2						FLNB
SNAP29		COBL		PITPNB		KIF27		GAK												RPL27A		DSP						EIF3J
LATS1		CLUH		NASP		UNC45B		HNRNPDL												CAPZB		TCP1						ATP5MG
TYMS		CNOT3		RAB5C		COL27A1		SEC16A												ATP5PO		RPL35A						IPO7
KRT8		ANKRD17		EIF6		BRIX1		U2SURP												SERPINH1		SFPQ						LDHA
CKM		HMMR		S100A10		SCG3		ANKRD28												RPL14		MYL9						CYB5R3
ANXA6		NPM3		KRT83		KRT84		SCAMP1												ACTR2		CDK2						PNP
HCK		ATP6AP2		IGLV3-21		AMOTL2		BET1												PSME3		RPL10						PGK1
HMGB1		EIF3G		KRT76				INPPL1												DAD1		YWHAB						P00761
SULT1A3		DCTN3		PSME1				EIF3D												CALD1		MCM7						CSTA
PYGB		MPDZ		CPSF1				EIF3H												SNRPD3		MYH10						IGKV1D-33
FGF3		CLPX		PTGR1				IPO8												RPL10A		COPB2						IGKV1-5
DMD		ZWINT		ZC3H13				SLC16A3												TUBA1B		FUS						IGHG1
MYH7		SNAPIN		OBSCN				DHX15												GSTO1		SRP14						KRT14
PRKAR2A		MPC2		SYNE3				MSH5												ARF5		RFC5						KRT6A
MTHFD2		KRT75		MOGAT3				PSMD3												SRSF3		IARS						LMNA
GSPT1		DDX58		CREBRF				EEF1E1												SORD		TMPO						ALB
ITGB4		HLA-A		GJA10				HNRNPR												EIF4H		RPL35						TFRC
TMEM11		FGG		MYEOV				TXNL1												MAPRE1		TSFM						ALDOA
PRKCA		APOB		HNRNPAB				FIBP												FOCAD		RECQL						ANXA1
CTPS1		SEMG1		SRSF8				EIF4G3												ZSWIM9		RPS9						KRT6B
POLR2E		SEMG1		HTATIP2				XPOT												ZC3H7A		RPS5						KRT1
CSNK2A2		ISG15		ACBD3				TRAPPC3												RDH11		QARS						GAPDH
HNF1A		THBS1		ECT2				CHMP2A												DNAJA3		RPL29						HSPB1
TGM2		PFKM		GRPEL1				NDUFB5												HSD17B10		PSMD8						RPN1
GART		SNRPA		MYG1				AP1G1												NIPSNAP1		RPL34						ARG1
DTYMK		FGF2		CBX8				NARS												ACAT2		CPT1A						S100A8
FKBP2		CLU		NLRC4				MYO1B												GNB4		FXR1						SLC25A5
GSTM2		BCR		RPS10P5				CALU												PHPT1		COPA						EIF2S1
ERP29		F5		DENND2A				ZNRD2												MYOF		SEC61B						RPLP2
CMPK1		COX4I1		HIF3A				OPA1												NUDT5		RPS20						RPLP0
PDIA3		MYL6B		HECTD4				TBC1D4												RTRAF		PRPS1						ITGB1
CDC27		PHKG2						PPL												STRAP		SEC61A1						CDK1
ABCC1		GJA1						DIAPH1														RPS7						S100A6
PFN2		PFKL						EXOC3														CNBP						ENO1
PSMC2		MYL12A						PRMT3														RPL23						NPM1
NNMT		HK1						CTNND1														EIF5A						TPM3
EIF2D		AHCY						DPM1														PRKDC						LDHB
GARS		EIF4B						USO1														HNRNPU						P4HB
MTREX		ACAT1						HIST1H2BK														SRSF2						CTSD
RANGAP1		DNAJB1						EIF5B														PFKP						ANXA2
ATRX		DCK						SRGAP2														TJP1						CAPN1
HNRNPA3		MAP4						WDR1														SRSF1						TUBB
NCBP2		AXL						DNAJC13														NSUN2						PRSS1
NUP98		ATIC						NDUFS7														TWF1						PFN1
SEC24C		KIF5B						TBCA														AIMP1						EPRS
YARS		MYH11						MPDU1														ACACA						HSP90AA1
ADAMTS12		MLH1						TRIM3														HNRNPA0						SLC3A2
UBE2M		WNT5A						ERLIN1														UBE2V1						HSP90AB1
PSMC6		NOTCH1						SRSF10														SF3B2						KRT19
PPP2CB		CSNK1A1						SF3B1														RAB32						ANXA5
RPS21		SRP9						CSDE1														FHL3						KRT16
ACTG1		PCYT1A						PRKRA														DSG2						GSTP1
YBX1		PRIM2						MYCBP2														DPYSL3						LGALS1
HBA1		YLPM1						ERAL1														DYNC1H1						TPM1
MRPS34		VPS41						SNRNP200														CTTN						ANXA4
RPL36A		TSC2						RPS6KA4														CAPRIN1						HNRNPA1
ARF1		IDH3A						NUP155														KRT72						ALDOC
RBM10		ERF						SCO1														OCLN						HSPA1A
CDK5		PPT1						TRIO														TIMM50						HIST1H1E
XPC		RAB13						CIAO1														HSD17B12						TXN
CENPE		RAB27A						SRP72														SND1						HSPD1
PSME1		DAP3						B3GAT3														COPS6						HSPA5
FMR1		SSR4						PRPF6														KRT74						HSPA8
TJP1		HADHB						FRYL														MYH14						LAMP1
CAMSAP2		ADAR						FRYL														GEMIN5						PC
GALNT2		ATP5MF						SEC31A														PALLD						MTHFD1
KIF5A		ATP5ME						UBE4B														GCN1						PRPS2
LMAN2		UBE2D3						ELP1														DDX17						PABPC1
ECH1		DCAF7						LUC7L3														UPF1						PCNA
CDC16		SNRPF						KIF4A														MYDGF						PIP
MTAP		RPS26						SBF1														FERMT2						ANXA3
PABPC4		RBX1						VAPB														EFHD2						XRCC6
ROCK1		GNB2						SMC2														S100A16						RNH1
SNX1		DYNLL1						SVIL														PDLIM5						EEF2
UBAP2L		PPP2CA						ACSL3														PGAM5						KRT10
TTLL12		TPM4						AP2A1														FUBP3						KRT13
EIF4A2		CNTNAP1						NDST3														ARHGEF17						KRT5
PUM1		SRPK2						BAG2														MLST8						PLS3
CLINT1		RAE1						AIFM1														UCK2						ETFA
RRP1B		H3F3A						FADS2														SFXN1						MIF
NFATC4		OTUD4						NDUFB10														IGF2BP1						FDPS
SART3		SEMG2						CRYAB														RAI14						PKM
LARS2		DST						NR3C1														SPATA7						HSP90B1
PAFAH1B3		RELA						RPN2														SRP68						JUP
PLEC		FMR1						RPLP1														STUB1						AKR1B1
PTGES3		HLA-C						PYGL														EIF3L						EZR
ELOB		LRP1						HIST1H2BJ														MEMO1						NME1
DHCR24		ILF2						HNRNPC														SBDS						NQO1
TRAM1		PTP4A2						TPM2														RPL36						RPS2
HADH		PABPC4						SRPRA																				DSP
Q56UQ5		PTPRS						CYC1																				RPA2
FRY		MYO9B						SNRNP70																				CBR1
VPS53		MTX1						VIM																				CAPN2
GPR107		ITPK1						GNAI3																				DDX5
AFMID		IQGAP2						RPSA																				ARF4
MAP1S		RAB31						CLTA																				RPL7
HIST2H2AA3		EXOSC2						CLTB																				VCL
MZT2B		COTL1						CNP																				RPL17
CAVIN1		SAFB2						HMOX1																				PGAM1
PDXDC1		SLBP						SNRPA1																				KRT15
SHLD3		PUM1						FBXO45																				KRT4
UNC13D		MELK						MGST1																				NCL
HIST2H3A		GOLGB1						SLC2A1																				SRM
KNDC1		MORF4L2						TOP2A																				FLG
DDX46		KIF14						KRT3																				GSTM3
HUWE1		TCEA2						SLC25A6																				CSRP1
HUWE1		TGFBI						XRCC5																				FLNA
CCDC71		SF1						LAMP2																				UBA1
AHNAK2		DPYSL2						CD59																				HNRNPA2B1
IGDCC3		TSR1						HNRNPL																				PPIB
MAP7D3		EML3						DARS																				RPS3
GCC2		GON4L						ATP2A2																				CFL1
UBR2		FAM229B						YBX3																				EEF1B2
ORMDL3		GLE1						PRKACA																				AZGP1
SLC35F6		WDR81						POLR2C																				RPS12
ARFGAP2		ZNF569						EIF2AK2																				PSMA1
EMC1		SAMD4B						PSMB1																				PSMA3
HSD17B11		COX20						COL5A1																				PSMA4
SRFBP1		NUP188						NF1																				MSN
GPR156		CEP170						ACO1																				RPL13
TBC1D15		VPS53						VDAC1																				TARS
STT3B		HAUS3						FBL																				STOM
TTN		DENND10P1						PRKACB																				YWHAQ
TBC1D5		GTF2H2C						RRM1																				APEX1
PTP4A1		RICTOR						ATP5PB																				MAP4
MSI2		POTEE						ACP1																				CANX
SEH1L		LRSAM1						TNC																				PSMA5
MVB12A		BRINP3						MCM3																				PSMB6
DYNLL2		BZW1						DNMT1																				PSMB5
ELMO2		CHMP1B						PTBP1																				TKT
PBK		ATG9A						VARS																				SERPINB3
TRIM47		CTU1						PON1																				EEF1D
PIGS		GLCCI1						CAD																				PRDX6
CCNL2		SGMS1						POLD1																				PRDX5
PSMB7		RALGAPB						MAPK1																				RPL12
PIK3R4		HIST2H2AB						GTF2E2																				SDHA
CCT7		TRAPPC5						EEF1D																				CPS1
TRIM56		AHNAK2						MARCKS																				HNRNPH3
TIMM29		C1orf174						PPP2R1A																				CASP14
LMF2		XRN1						HMOX2																				SFN
NUP85		LRRC47						TSPO																				STIP1
ELOVL1		PNKD						POLR2B																				PRDX2
EIF2A		TCEANC						HNRNPH1																				DUT
NIFK		ZNF511						ABCD1																				PRSS3
DOCK9		NEDD1						MCM4																				RPL22
PCDH11X		GDAP1						MCM5																				KRT9
IQCN		DNAJB14						SDC2																				MYH9
WWP1		DLG5						GPC1																				KRT2
MRPL46		ELP5						CTNNA1																				ATP5F1C
C11orf68		ADAMTS17						CTNNB1																				SERPINB5
BOLA2		LMO7						PHB																				TAGLN2
PTPN23		ATRIP						RDX																				TALDO1
Q9H8V8		DDB2						RFC4																				HSPA9
MRPL44		LPGAT1						RFC2																				RPS19
NHEJ1		LARP4B						RFC1																				ANP32A
WDR6		PIGK						NUP214																				MDH1
ISYNA1		RBPMS						RPL4																				MDH2
MED4		PBXIP1						NUDT1																				AKR1C3
TIMMDC1		MSI2						RBMX																				RANBP1
EXOSC5		CHMP6						GGCX																				VDAC2
BIN3		ZC2HC1A						RPL3																				USP5
ASF1B		PRR11						DDOST																				RPL5
CHCHD3		LRCH3						TXLNA																				RPL21
RELCH		PAWR						ARL1																				RPL28
RRBP1		ITCH						STAT3																				MAP1B
HLA-C		VPS50						RFC3																				IQGAP1
SLC25A10		FAM210A						HADHA																				CAPZA2
DNAJB4		AGAP3						EIF2S3																				LGALS7
CPA4		SPEN						NAA10																				GCLM
SLC25A13		COPS8						STAT1																				KRT6C
MYH2		NAPG						MTOR																				FASN
SNX12		PRMT1						PI4KA																				CCT3
PPIE		SEMA3C						RPS27																				EMD
COG5		FERMT1						HELZ																				ARHGDIA
CEP131		MRPL45						LRPPRC																				AKR1C2
GNE		TRIM56						ACAA2																				CAPZA1
EXOC6B		NDUFAF3						MATR3																				CRIP2
FNDC3A		MMTAG2						SSR1																				ACLY
MRPL11		DDX23						MAGEA1																				COPB1
RTCB		MCRIP2						MAP2K3																				SUB1
CHTOP		HINT2						RPS10																				AK2
PCYT1B		KLF16						GNPDA1																				NAPA
DYNC1LI1		CHMP4A						STT3A																				CSE1L
WASF2		TBC1D2						LIMS1																				VCP
		UNK						ARCN1																				SEC13
		LSG1						PRRC2A																				EPPK1
		NT5C3A						CCT5																				ARPC4
		VPS11						CAMLG																				TPI1
		PPA2						TUFM																				PPP4C
		TRABD						AARS																				MYL6
		HAUS4						EIF2B2																				PSMA6
		SMYD3						MRE11																				CDC42
		GEMIN7						CRIP1																				DSTN
		CNOT10						KNTC1																				RAP1B
		PDF						CDK9																				RPS3A
		CENPJ						LRBA																				RPL15
		RAB18						CCT8																				RPL27
		EXOSC3						CCT4																				HSPE1
		DIAPH3						FXR2																				LYZ
		ABCF3						SMARCA2																				HNRNPK
		FAM49B						IDH3G																				YWHAG
		PANK4						GALK1																				PPP1CB
		FANCI						PSMD7																				RPS8
		PIH1D1						HNRNPA3																				RPS15A
		C1orf109						HNRNPM																				RPS16
		CELSR1						POLR2H																				YWHAE
		MAT2B						AGFG1																				RPS14
		ORMDL1						HNRNPF																				RPS23
		KIAA1522						STAT2																				RPS18
		CHD7						MSH6																				RPS29
		ZNFX1						VAV2																				RPS13
		RRBP1						HK2																				RPS11
		DPM3						SLC25A1																				RPL7A
		CLCF1						PLK1																				RPS4X
		COPG2						METAP1																				RPL23A
		GNG12						SUCLG1																				RPS6
		EIF3K						AP2S1																				HIST1H4A
		DNAJB11						SLC16A1																				RAN
		CHORDC1						RARS																				RPS15
		ADAMTS1						PRKAG1																				RPS25
		PUF60						NPEPPS																				RPS28
		ANAPC2						EIF3B																				RPL30
		CDC42EP3						MARS																				RPL31
		MRTFB						NDUFA6																				RPL8
		SSR3						TMEM33																				PPIA
		EXOC7						GEMIN4																				RPS27A
		HIGD1A						NUP107																				YWHAZ
		VDAC3						EIF3E																				RPL38
		ASF1A						MYL6																				RACK1
		B3GALT5						EIF4A1																				TPM4
		KLF13						RAB10																				TUBB4B
		SF3B6						CXCR4																				HBB
		FIS1						ABCE1																				BASP1
		WASHC2C						RPL26																				DCD
		PCDHGB3						RPL37A																				SARNP
		MRFAP1						COPZ1																				RPL24
		AUP1						WDR5																				CLTC
		ARFGEF2						AP1S1																				FKBP3
		BZW2						PPP1CA																				FABP5
		IGF2BP2						SNRPD1																				SLC7A5
		SQOR						SNRPD2																				TAGLN
								ACTA2																				DSG1
								RPS24																				RPL18A
								FAU																				RPL6
								RPL32																				KRT17
								RPL11																				SSBP1
								TRA2B																				YWHAH
								RAC1																				PRDX1
								AP2B1																				C1QBP
								SKP1																				TGM3
								ACTC1																				DSC1
								TUBA4A																				AHNAK
								EIF4G2																				BST2
								RPP30																				AIMP2
								GTF2I																				G3BP1
								MRPS22																				EIF3I
								MRPS9																				PKP1
								ERH																				BLMH
								RHOG																				DSC3
								RPL19																				GANAB
								SLC25A3																				LASP1
								HDLBP																				KPNB1
								GTF2B																				KARS
								PURA																				PPA1
								SPTBN1																				PCBP1
								TIAL1																				CDSN
								EXOSC10																				ELAVL1
								EWSR1																				ECM1
								KIF23																				DECR1
								SLC25A11																				FLG2
								TNFAIP2																				UBE2NL
								UBXN1																				KPRP
								EIF4G1																				XP32
								CALD1																				EEF1A1P5
								EXOSC9																				KRT80
								RPL18																				NCCRP1
								CKAP4																				KRT27
								KHDRBS1																				KRT77
								DHX9																				HRNR
								GOLGA2																				KRT78
								SSRP1																				TTN
								NCBP1																				DDX1
								ELP6																				ANP32B
								AP1B1																				TNPO1
								WASHC5																				FUBP1
								NUP160																				LRRC59
								ASPH																				OTUB1
								AKAP13																				SERPINB12
								ILF3																				TBCB
								TRAP1																				CNN2
								MYO1E																				PARK7
								NFX1																				PHB2
								FLII																				KDM5D
								IK																				SEPTIN9
								PPFIA1																				RPL26L1
								TARDBP																				SUGT1
								PRDX4																				TLN1
								CBX3																				UCHL5
								STX5																				PSAT1
								PSMD2																				CLIC4
								NME3
								SRSF9
								SRSF5
								SRSF6
								TRIM28
								DYNC1I2
								TUSC3
								SQSTM1
								TUBB3
								TRA2A
								CUL4A
								CUL4B
								FHL1
								SPTAN1
								CKAP5
								HNRNPD
								EIF3A
								ARHGEF7
								SCRIB
								POLA2
								DOCK1
								FHL2
								DCTN1
								EIF2B1
								MAP7
								TRIM25
								FLNC
								FRG1
								PDE3A
								PRPSAP1
								MCM6
								SMC1A
								USP10
								PPP2R5D
								GAPVD1
								NCAPH
								EMC2
								SEPTIN2
								NCAPD2
								EXOSC7
								EFTUD2
								ARL6IP1
								RAB3GAP1
								PON2
								NONO
								PCBP2
								RHEB
								UBE3C
								SF3B3
								DLGAP5
								RSU1
								CNN3
								SKIV2L
								SURF2
								MAPRE2
								TRADD
								TSN
								TRIP4
								NSDHL
								TOMM34
								MSMO1
								ZYX
								CSRP2
								DDB1
								SYPL1
								SRSF7
								CPSF6
								SMN1
								DBN1
								NDUFA9
								HNRNPUL2
								INF2
								PDS5A
								WASHC4
								LRRFIP1
								P3H1
								LSM12
								HSDL1
								PABPC1L
								PYCR3
								TMEM97
								YIF1B
								MEST
								DNAJC21
								RABL3
								COQ5
								PRRC2B
								PCID2
								SAMD9
								SPECC1
								EXOSC6
								UBR4
								UBAP2
								C9orf64
								MARC1
								RNF220
								ECPAS
								RNF213
								KANK2
								TNS3
								SPECC1L
								DHRS7B
								METTL2B
								EDC4
								PRPF8
								TTC37
								LARP1
								WDR82
								MPRIP
								DNMBP
								GIGYF2
								LARP4
								TRMT10C
								DHX30
								EIF3M
								RRAGA
								CYFIP1
								GET4
								PHF5A
								ZC3HAV1
								VPS35L
								MON2
								NUFIP2
								CLASP1
								LIMS2
								YTHDF3
								PEG10
								MTDH
								ZNF598
								KTN1
								PHLDB1
								USP48
								ALYREF
								CAND1
								PPFIBP1
								DDX42
								SPATS2
								DNAAF5
								MIB1
								DNAH10
								CCDC50
								LOXHD1
								CHERP
								ANKHD1
								DNAJC10
								PNPLA6
								ALDH16A1
								ABI1
								SPART
								VPS52
								NUP93
								TMTC2
								ASCC3
								EHBP1L1
								MPP5
								CISD2
								JAGN1
								CPSF7
								OTUD6B
								EEF1AKNMT
								CDKN2A
								MRPL43
								ASCC1
								MLKL
								SPATA5
								SUMF2
								UBAC2
								ATAD1
								FAM98A
								ABCF1
								MCU
								NUP37
								LINC01006
								PUM2
								NEK7
								GPX8
								IPO4
								PPP1R13L
								PTPMT1
								PDCD6IP
								BRK1
								THEM6
								PRUNE2
								TFB1M
								ATXN2L
								GEMIN6
								DNAJC9
								DGCR8
								H1FX
								PSMF1
								GBF1
								FAM168A
								AP3S1
								CNOT9
								MYO18A
								DHX38
								NUP205
								PXDN
								ARPC1A
								TAF15
								RAD50
								ARHGEF1
								KHSRP
								ARHGEF2
								USP9X
								LPP
								PIGT
								RPL36AL
								PSMG2
								ERGIC1
								EXOC4
								MAGOHB
								EXOSC8
								OTULIN
								TAMM41
								DOCK10
								PYCR2
								NSUN4
								HAUS1
								CCDC124
								TUBGCP3
								SNRNP40
								CERS2
								MRPL48
								PDXP
								ZC3HAV1L
								FMC1
								ATP5MD
								COG3
								VPS39
								CLPTM1L
								SCYL1
								EXOC2
								B3GALT6
								FBXL18
								DOCK7
								IPO9
								RBM14
								VPS35
								PURB
								XPO6
								SPAG5
								TUBGCP6
								TUBGCP5
								TP53RK
								RUFY1
								MMS19
								NUP88
								TSNAX
								ATXN2
								SIGMAR1
								HNRNPAB
								MGST2
								MYD88
								HAUS7
								NCAPG
								MAPKAP1
								RBM4B
								TCF25
								CMSS1
								VKORC1
								APOL2
								C7orf50
								NTPCR
								TUBGCP2
								ESYT1
								MTG1
								ANP32E
								TMEM43
								TBCD
								TUBB6
								HNRNPUL1
								PDCD10
								TMEM109
								SPATA5L1
								CINP
								RBM4
								SFXN3
								RTF2
								RAB34
								WDR11
								TNKS1BP1
								ACTR3C
								ROGDI
								WDR61
								SLIRP
								MFF
								MTFR1L
								RACGAP1
								MAGT1
								ANAPC1
								ASCC2
								EHD4
								VPS16
								TRIOBP
								RAB3GAP2
								DHX36
								SPNS1
								UNC45A
								C1orf198
								CHMP4B
								EPB41L1
								EHD1
								TFB2M
								YTHDC2
								DOCK5
								C8orf33
								PTGES2
								ANKZF1
								SLC25A22
								LRRC40
								NMNAT1
								PLEKHA5
								XPO5
								CACYBP
								RHOF
								NEK6
								MOV10
								CHMP1A
								MYO10
								EMC7
								EXOSC4
								OSGEP
								LUC7L
								LZTFL1
								RPRD1B
								KIF13B
								ANLN
								MBNL1
								PNO1
								HELLS
								FARSB
								FAM207A
								ATG3
								SMC4
								ECHDC1
								DECR2
								SPATS2L
								OTULINL
								EXOC1
								ATAD3A
								ARL8B
								DMAC2
								GEMIN8
								QPCTL
								SLC39A1
								TMOD3
								TECR
								USE1
								FAM120A
								SACS
								HSPBP1
								EHD2
								COMMD9
								HACD3
								EMC3
								VAPA
								SH3BP4
								VPS18
								LARS
								ANKFY1
								NCDN
								ORC3
								DHCR7
								GULP1
								COPS7A
								TJP2
								CGGBP1
								ABCF2
								TES
								TUBGCP4
								ARMCX3
								SUN2
								LIMA1
								TBK1
								DDX20
								CYB5R1
								EIF2B4
								XPO7
								VPS51
								CNOT7
								CDC23
								HSPB8
								MRTO4
								RALY
								GTF3C4
								AGO2
								TMCO1
								MYO6
								L1RE1
								G3BP2
								MAGED2
								PSMD13
								DIMT1
								COPS3
								MACF1
								PPP6R1
								LIMCH1
								USP24
								SLC7A11
								SMC3
								PLAA
								FARSA
								DRG1
								NCKAP1
								CNPY2
								AKAP2
								DIS3
								MRPS28
								MRPS7
								GIT1
								NOSIP
								DERA
								LUC7L2
								MRPS2
								CIAO2B
								PTRH2
								RABGAP1
								SAMHD1
								PKP3
								KNSTRN
								FARP1
								MYO5A
								TELO2
								PRRC2C
								YTHDF2
								NME7
								SUPT16H
								ATP6V1D
								TNPO3
								SRPRB
								CDC42BPB
								RBM8A
								NUBP2
								PEX16
								MRPS18B
								COPG1
								MTCH2
								PRSS21
