## Supplemental Tables for "Defining the Caprin-1 interactome in unstressed and stressed conditions": Table S3_Venn diagram data_SAINTexpress.xlsx

### Sheet: Protein list for Figure 2A
Stressed (115)		Unstressed (160)		Shared (166)
Protein		Protein		Protein
HIST1H2BK		GPC1		ATAD3A
SFPQ		DNAJA3		VPS35
IARS		PON2		IGF2BP1
TGM2		NUP93		CLPTM1L
RSU1		LSM12		PGAM5
TUBA1C		RPS25		G3BP1
PDLIM5		RALY		MYH10
ADAMTS12		GLE1		CAND1
RTRAF		EIF3D		HSD17B12
RPL37A		ACAT1		KHDRBS1
RPS7		HIST1H2BJ		NCAPG
XPO1		CSNK1A1		RARS
SRSF2		RPS26		CNOT7
PPP1R12A		EFHD2		SLC25A3
KRT72		UBAP2		PALLD
RPS4X		LRP1		COPA
SEC61B		NUFIP2		PRKDC
PFKP		FHL1-1		PURB
ACTG1		EIF3K		SLC25A6
RPL31		RPS15		ALYREF
CAPN2		PYCR1		FLII
COPB1		EIF4G3		HNRNPA0
RPN2		DIMT1		ERGIC1
GNAI2		HADHA		CTTN
RPL21		DHX15		DERA
RAI14		TFB2M		EIF3A
RPL36A		RRAGA		CTNND1
RPL23A		PEG10		SRP72
SPATA7		EMD		RDX
EIF3I		CD59		FAU
ACTA2		CAPZA2		FAM120A
EIF4E		RPL36AL		MFF-2
DPM1		MSI2-2		RPS17
TFRC		HNRNPUL1		CLTA-2
TJP1-2		VPS26A		ACACA
PRRG1-2		RFC4		WDR61
RPL5		HNRNPAB-2		EIF3M
MACF1		TES		TRA2B
EIF4E2		CSRP1		RPL7A
SRP68		FBL		LIMS1-2
MTAP		EIF3H		CAPRIN1
PCDH11X		MYO6-6		RPS3A
GNB1		ILF3		PPP6C
PRPS1		GIGYF2		RPS16
PABPC1		SAMSN1		RPL32
RRP1B		LINC01006		RPL8
PABPC4		PABPC4-2		LGALS3
FGF3		EIF3J		GCN1
TLN1		ACTR2		SYNCRIP
EIF2S1		FRG1		RPS10
YWHAB		GULP1		RPL11-2
TMEM109		CENPJ		HNRNPDL-2
SLC25A5		TJP1		CYFIP1
SNRPD1		TBCD		SRP14
RPS5		NOSIP		RPS6
KNDC1		TRAP1		RPL35
TPM2-2		OTULIN		SMC4
RPS19		DHCR7		COL5A1
AIMP1		PPP2CA		ARF4
ANKHD1		PFKM		SEC13
HNRNPA3-2		ELAVL1		RPL30
SND1		HNRNPC		RPS24
XPC		MYL6B		TRIM25
MYO1C		PFKL		RPS23
FHL3		RPL18		CNOT9
GPR156		AP3S1		RPN1
PDE3A		LANCL1		NDUFA4
EPPK1		TPM4-2		EIF4G2
ATP1A1		STAT3		LUC7L2
RPLP1		SRSF3		FHL2
ISYNA1		NDST3		DDX1
RPL17		TP53RK		GAPVD1
RPL27		GNB2		CPT1A
COPB2		BUB3		TUBGCP3
FERMT2		PYCR2		PON1
RPS29		RPS14		AP3B1
KRT33B		EHD2		SLC16A3
CDK2		FAM229B		YTHDF2
DSTN		GTF2F2		HNRNPA3
HIST2H2AA3		ELP1		EEF1E1
RPL19		DRG1		SRPRB
ATP5F1C		SURF2		CERS2
PSMA7		NDUFA9		RPL36
DNAH10		EDC4		TAF15
SACS		CAPZB-2		DHX30
MSI2		SMTN		RPL3
TMPO		GEMIN8		HNRNPM
HUWE1		YBX3		LARP1
ACP1		LUC7L3		TUFM
PC		HNRNPL		RPL6
CAD		ASCC3		COPG1
RPS12		NPM1		RPS20
IPO7		TRIO		SMN1
SRSF1		PRRC2C		LARS
RPL24		CHMP4B		RBM14
ABCC1		UBAP2L		DDX5
SNRNP200		GNB4		EIF3B
PPP2CB		DCK		PRKRA
RPL18A		FXR2		MRTO4
RPL10		SSR1		ACSL3
IPO9		ROCK2		RPS27
ARHGEF17		GEMIN4		G3BP2-2
TPM1-5		TSFM		KNSTRN
UBAP2L-1		ABCF1		MYL9
TUBB4B		RFC5		EIF3L
RPL7		MYL12A		VKORC1
HNRNPU		RBMX		RPS11
RPL26L1		MYO1B		SLC25A11
EPRS		USP9X		RPS13
RPL13		FOLR1		RPL27A
SCGN		TUBA1B		PCBP2
FUS		C8orf33		RPL26
EIF5A		RPL13A		MYL6-2
GEMIN5		MYO1C-3		GSN
RECQL		PRSS21		FUBP3
		CNOT1		HDLBP
		MPRIP		HIST1H4A
		RPL14		SEC61A1
		STRAP		CKAP5-2
		HNRNPH1		RPL23
		MAP4-4		SEC16A
		HAUS7		ASPH
		SNRPD3		EIF3CL
		ARMCX3		RPL34
		RBM4		CCN1
		GLCCI1		QARS
		AGAP3		SRSF6
		ATP5MD		RPS9
		SFXN3		USP10
		TRA2A		MOV10
		TPM2		SDCBP
		ABCE1		ABCF2
		DNAJC13		SF3B3
		TUBGCP2		DDX3X
		GTF2H2C		DDX20
		RPS18		SCD
		MRE11		U2AF1L5
		SCAMP3		PPP1CA
		EIF2S3		EIF4G1
		LMO7-5		COPE
		STAT1		RPL29
		MAPRE1		ATXN2L
		SRSF5		PPP2R5D
		MAP2K3		DYNC1H1
		RPL10A		UPF1
		B3GALT5		RPL28
		DNAJC9		MARS
		CSE1L		NUP155
		CNTNAP1		SMC2
		PPP4C		ZC3HAV1
		TOMM34		FXR1
		MLST8		NEK7
		SRSF10		TUBA4A
		SPAG5		MGST1
		RPL4		RPL35A
		FMR1		RPS2
		ATG9A		SFXN1
		CSDE1		DHX9
		PCID2		RPS15A
		KLF13		RFC3
				IGF2BP3
				LRBA
				XRCC5
				DDX17
				RPS8
				TIMM50
