## Supplemental Tables for "Defining the Caprin-1 interactome in unstressed and stressed conditions": Table S4_Unstressed Pathway Analysis Protein list.xlsx

### Sheet: Significant Terms_Figure 2B
Ribsome (42)		RNA Transport (24)		Spliceosome (16)
Protein		Protein		Protein
FAU, ubiquitin like and ribosomal protein S30 fusion(FAU)		Aly/REF export factor(ALYREF)		Aly/REF export factor(ALYREF)
ribosomal protein L10a(RPL10A)		DEAD-box helicase 20(DDX20)		DEAD-box helicase 5(DDX5)
ribosomal protein L13a(RPL13A)		FMR1 autosomal homolog 1(FXR1)		DEAH-box helicase 15(DHX15)
ribosomal protein L14(RPL14)		FMR1 autosomal homolog 2(FXR2)		RNA binding motif protein, X-linked(RBMX)
ribosomal protein L18(RPL18)		SEC13 homolog, nuclear pore and COPII coat complex component(SEC13)		U2 small nuclear RNA auxiliary factor 1(U2AF1)
ribosomal protein L23(RPL23)		UPF1, RNA helicase and ATPase(UPF1)		heterogeneous nuclear ribonucleoprotein A3(HNRNPA3)
ribosomal protein L26(RPL26)		cytoplasmic FMR1 interacting protein 1(CYFIP1)		heterogeneous nuclear ribonucleoprotein C (C1/C2)(HNRNPC)
ribosomal protein L27a(RPL27A)		eukaryotic translation initiation factor 2 subunit gamma(EIF2S3)		heterogeneous nuclear ribonucleoprotein M(HNRNPM)
ribosomal protein L28(RPL28)		eukaryotic translation initiation factor 3 subunit A(EIF3A)		serine and arginine rich splicing factor 10(SRSF10)
ribosomal protein L29(RPL29)		eukaryotic translation initiation factor 3 subunit B(EIF3B)		serine and arginine rich splicing factor 3(SRSF3)
ribosomal protein L3(RPL3)		eukaryotic translation initiation factor 3 subunit C-like(EIF3CL)		serine and arginine rich splicing factor 5(SRSF5)
ribosomal protein L30(RPL30)		eukaryotic translation initiation factor 3 subunit D(EIF3D)		serine and arginine rich splicing factor 6(SRSF6)
ribosomal protein L32(RPL32)		eukaryotic translation initiation factor 3 subunit H(EIF3H)		small nuclear ribonucleoprotein D3 polypeptide(SNRPD3)
ribosomal protein L34(RPL34)		eukaryotic translation initiation factor 3 subunit J(EIF3J)		splicing factor 3b subunit 3(SF3B3)
ribosomal protein L35(RPL35)		eukaryotic translation initiation factor 4 gamma 1(EIF4G1)		transformer 2 alpha homolog(TRA2A)
ribosomal protein L35a(RPL35A)		eukaryotic translation initiation factor 4 gamma 2(EIF4G2)		transformer 2 beta homolog (Drosophila)(TRA2B)
ribosomal protein L36(RPL36)		eukaryotic translation initiation factor 4 gamma 3(EIF4G3)
ribosomal protein L36a like(RPL36AL)		fragile X mental retardation 1(FMR1)
ribosomal protein L4(RPL4)		gem nuclear organelle associated protein 4(GEMIN4)
ribosomal protein L6(RPL6)		gem nuclear organelle associated protein 8(GEMIN8)
ribosomal protein L7a(RPL7A)		nucleoporin 155(NUP155)
ribosomal protein L8(RPL8)		nucleoporin 93(NUP93)
ribosomal protein S10(RPS10)		serine/threonine kinase receptor associated protein(STRAP)
ribosomal protein S11(RPS11)		survival of motor neuron 1, telomeric(SMN1)
ribosomal protein S13(RPS13)
ribosomal protein S14(RPS14)
ribosomal protein S15(RPS15)
ribosomal protein S15a(RPS15A)
ribosomal protein S16(RPS16)
ribosomal protein S17(RPS17)
ribosomal protein S18(RPS18)
ribosomal protein S2(RPS2)
ribosomal protein S20(RPS20)
ribosomal protein S23(RPS23)
ribosomal protein S24(RPS24)
ribosomal protein S25(RPS25)
ribosomal protein S26(RPS26)
ribosomal protein S27(RPS27)
ribosomal protein S3A(RPS3A)
ribosomal protein S6(RPS6)
ribosomal protein S8(RPS8)
ribosomal protein S9(RPS9)

### Sheet: Non-Significant terms_Figure 2B
Fatty acid metabolism (7)		RNA degradation (7)		Protein Export (4)		Tight Junction (7)		AMPK Signaling (8)		Non-homologous end-joining (3)		Fatty acid degradation (4)
Protein		Protein		Protein		Protein		Protein		Protein		Protein
acetyl-CoA acetyltransferase 1(ACAT1)		CCR4-NOT transcription complex subunit 1(CNOT1)		SRP receptor beta subunit(SRPRB)		Y-box binding protein 3(YBX3)		ELAV like RNA binding protein 1(ELAVL1)		MRE11 homolog, double strand break repair nuclease(MRE11)		acetyl-CoA acetyltransferase 1(ACAT1)
acetyl-CoA carboxylase alpha(ACACA)		CCR4-NOT transcription complex subunit 7(CNOT7)		Sec61 translocon alpha 1 subunit(SEC61A1)		cortactin(CTTN)		acetyl-CoA carboxylase alpha(ACACA)		X-ray repair cross complementing 5(XRCC5)		acyl-CoA synthetase long-chain family member 3(ACSL3)
acyl-CoA synthetase long-chain family member 3(ACSL3)		CCR4-NOT transcription complex subunit 9(CNOT9)		signal recognition particle 14(SRP14)		myosin heavy chain 10(MYH10)		carnitine palmitoyltransferase 1A(CPT1A)		protein kinase, DNA-activated, catalytic polypeptide(PRKDC)		carnitine palmitoyltransferase 1A(CPT1A)
carnitine palmitoyltransferase 1A(CPT1A)		WD repeat domain 61(WDR61)		signal recognition particle 72(SRP72)		myosin light chain 12A(MYL12A)		phosphofructokinase, liver type(PFKL)				hydroxyacyl-CoA dehydrogenase/3-ketoacyl-CoA thiolase/enoyl-CoA hydratase (trifunctional protein), alpha subunit(HADHA)
hydroxyacyl-CoA dehydrogenase/3-ketoacyl-CoA thiolase/enoyl-CoA hydratase (trifunctional protein), alpha subunit(HADHA)		enhancer of mRNA decapping 4(EDC4)				myosin light chain 9(MYL9)		phosphofructokinase, muscle(PFKM)
hydroxysteroid 17-beta dehydrogenase 12(HSD17B12)		phosphofructokinase, liver type(PFKL)				protein phosphatase 2 catalytic subunit alpha(PPP2CA)		protein phosphatase 2 catalytic subunit alpha(PPP2CA)
stearoyl-CoA desaturase(SCD)		phosphofructokinase, muscle(PFKM)				tight junction protein 1(TJP1)		protein phosphatase 2 regulatory subunit B'delta(PPP2R5D)
								stearoyl-CoA desaturase(SCD)
