## Supplemental Tables for "Defining the Caprin-1 interactome in unstressed and stressed conditions": Table S5_Stressed Pathway Analysis Protein list.xlsx

### Sheet: Significant Terms_Figure 3A
Ribosome (53)		RNA transport (21)		Spliceosome (13)		Protein export (6)
Protein		Protein		Protein		Protein
FAU, ubiquitin like and ribosomal protein S30 fusion(FAU)		Aly/REF export factor(ALYREF)		Aly/REF export factor(ALYREF)		SRP receptor beta subunit(SRPRB)
ribosomal protein L10(RPL10)		DEAD-box helicase 20(DDX20)		DEAD-box helicase 5(DDX5)		Sec61 translocon alpha 1 subunit(SEC61A1)
ribosomal protein L13(RPL13)		FMR1 autosomal homolog 1(FXR1)		U2 small nuclear RNA auxiliary factor 1(U2AF1)		Sec61 translocon beta subunit(SEC61B)
ribosomal protein L17(RPL17)		SEC13 homolog, nuclear pore and COPII coat complex component(SEC13)		heterogeneous nuclear ribonucleoprotein A3(HNRNPA3)		signal recognition particle 14(SRP14)
ribosomal protein L18a(RPL18A)		UPF1, RNA helicase and ATPase(UPF1)		heterogeneous nuclear ribonucleoprotein M(HNRNPM)		signal recognition particle 68(SRP68)
ribosomal protein L19(RPL19)		cytoplasmic FMR1 interacting protein 1(CYFIP1)		heterogeneous nuclear ribonucleoprotein U(HNRNPU)		signal recognition particle 72(SRP72)
ribosomal protein L21(RPL21)		eukaryotic translation initiation factor 2 subunit alpha(EIF2S1)		serine and arginine rich splicing factor 1(SRSF1)
ribosomal protein L23(RPL23)		eukaryotic translation initiation factor 3 subunit A(EIF3A)		serine and arginine rich splicing factor 2(SRSF2)
ribosomal protein L23a(RPL23A)		eukaryotic translation initiation factor 3 subunit B(EIF3B)		serine and arginine rich splicing factor 6(SRSF6)
ribosomal protein L24(RPL24)		eukaryotic translation initiation factor 3 subunit C-like(EIF3CL)		small nuclear ribonucleoprotein D1 polypeptide(SNRPD1)
ribosomal protein L26 like 1(RPL26L1)		eukaryotic translation initiation factor 3 subunit I(EIF3I)		small nuclear ribonucleoprotein U5 subunit 200(SNRNP200)
ribosomal protein L26(RPL26)		eukaryotic translation initiation factor 4 gamma 1(EIF4G1)		splicing factor 3b subunit 3(SF3B3)
ribosomal protein L27(RPL27)		eukaryotic translation initiation factor 4 gamma 2(EIF4G2)		transformer 2 beta homolog (Drosophila)(TRA2B)
ribosomal protein L27a(RPL27A)		eukaryotic translation initiation factor 4E family member 2(EIF4E2)
ribosomal protein L28(RPL28)		eukaryotic translation initiation factor 4E(EIF4E)
ribosomal protein L29(RPL29)		exportin 1(XPO1)
ribosomal protein L3(RPL3)		gem nuclear organelle associated protein 5(GEMIN5)
ribosomal protein L30(RPL30)		nucleoporin 155(NUP155)
ribosomal protein L31(RPL31)		poly(A) binding protein cytoplasmic 1(PABPC1)
ribosomal protein L32(RPL32)		poly(A) binding protein cytoplasmic 4(PABPC4)
ribosomal protein L34(RPL34)		survival of motor neuron 1, telomeric(SMN1)
ribosomal protein L35(RPL35)
ribosomal protein L35a(RPL35A)
ribosomal protein L36(RPL36)
ribosomal protein L36a(RPL36A)
ribosomal protein L37a(RPL37A)
ribosomal protein L5(RPL5)
ribosomal protein L6(RPL6)
ribosomal protein L7(RPL7)
ribosomal protein L7a(RPL7A)
ribosomal protein L8(RPL8)
ribosomal protein S10(RPS10)
ribosomal protein S11(RPS11)
ribosomal protein S12(RPS12)
ribosomal protein S13(RPS13)
ribosomal protein S15a(RPS15A)
ribosomal protein S16(RPS16)
ribosomal protein S17(RPS17)
ribosomal protein S19(RPS19)
ribosomal protein S2(RPS2)
ribosomal protein S20(RPS20)
ribosomal protein S23(RPS23)
ribosomal protein S24(RPS24)
ribosomal protein S27(RPS27)
ribosomal protein S29(RPS29)
ribosomal protein S3A(RPS3A)
ribosomal protein S4, X-linked(RPS4X)
ribosomal protein S5(RPS5)
ribosomal protein S6(RPS6)
ribosomal protein S7(RPS7)
ribosomal protein S8(RPS8)
ribosomal protein S9(RPS9)
ribosomal protein lateral stalk subunit P1(RPLP1)

### Sheet: Non-Significant terms_Figure 3A
Fatty acid metabolism (5)		Pathogenic Escherichia coli infection (5)		Aminoacyl-tRNA biosynthesis (6)		mRNA surveillance pathway (8)		RNA degradation (6)		Phagosome (8)
Protein		Protein		Protein		Protein		Protein		Protein
acetyl-CoA carboxylase alpha(ACACA)		actin gamma 1(ACTG1)		arginyl-tRNA synthetase(RARS)		Aly/REF export factor(ALYREF)		CCR4-NOT transcription complex subunit 7(CNOT7)		Sec61 translocon alpha 1 subunit(SEC61A1)
acyl-CoA synthetase long-chain family member 3(ACSL3)		cortactin(CTTN)		glutaminyl-tRNA synthetase(QARS)		UPF1, RNA helicase and ATPase(UPF1)		CCR4-NOT transcription complex subunit 9(CNOT9)		Sec61 translocon beta subunit(SEC61B)
carnitine palmitoyltransferase 1A(CPT1A)		tubulin alpha 1c(TUBA1C)		glutamyl-prolyl-tRNA synthetase(EPRS)		musashi RNA binding protein 2(MSI2)		WD repeat domain 61(WDR61)		actin gamma 1(ACTG1)
hydroxysteroid 17-beta dehydrogenase 12(HSD17B12)		tubulin alpha 4a(TUBA4A)		isoleucyl-tRNA synthetase(IARS)		poly(A) binding protein cytoplasmic 1(PABPC1)		phosphofructokinase, platelet(PFKP)		dynein cytoplasmic 1 heavy chain 1(DYNC1H1)
stearoyl-CoA desaturase(SCD)		tubulin beta 4B class IVb(TUBB4B)		leucyl-tRNA synthetase(LARS)		poly(A) binding protein cytoplasmic 4(PABPC4)		poly(A) binding protein cytoplasmic 1(PABPC1)		transferrin receptor(TFRC)
				methionyl-tRNA synthetase(MARS)		protein phosphatase 1 catalytic subunit alpha(PPP1CA)		poly(A) binding protein cytoplasmic 4(PABPC4)		tubulin alpha 1c(TUBA1C)
						protein phosphatase 2 catalytic subunit beta(PPP2CB)				tubulin alpha 4a(TUBA4A)
						protein phosphatase 2 regulatory subunit B'delta(PPP2R5D)				tubulin beta 4B class IVb(TUBB4B)
