## Supplemental Tables for "Defining the Caprin-1 interactome in unstressed and stressed conditions": Table S6_Venn diagram data for Figure S3.xlsx

### Sheet: Protein lists for Fig S3A
Caprin-1 interactors (Stressed, 267)		Caprin-1 Interactors (Youn et al, 73)		Shared (14)
Protein		Protein		Protein
RPL10		CCSER2		SMN1
FERMT2		NUFIP2		G3BP1
RPS11		ZCCHC6		MOV10
TMPO		SMG7		FAM120A
RPS17		SCAPER		FUBP3
ASPH		CLUH		ANKHD1
ERGIC1		NFX1		PABPC4
ZC3HAV1		FMR1		USP10
SRSF2		RC3H1		SND1
RPL23		LSM14B		DDX20
SRP68		FAM193A		YTHDF2
DDX1		TOP3B		UPF1
RPS2		TRIM26		FXR1
PFKP		G3BP2		CNOT9
GAPVD1		TSR1
QARS		MCRIP2
COPB2		YBX3
RPL26		TDRD3
PPP2R5D		ZC3H7A
SLC25A3		SPOP
MACF1		ANKRD17
EIF4E2		FAM98A
CKAP5-2		NEK4
VPS35		TRIM56
NUP155		FXR2
PGAM5		BCR
TUBA4A		ATXN2
FAU		LARP4
EPPK1		PRRC2C
RPL19		ZNF598
RDX		SRPK2
PRKRA		ZCCHC3
TLN1		GKAP1
PPP6C		DHX57
COPB1		CNOT3
WDR61		DVL1
RPL35A		LSM14A
RPL7		OTUD4
TUBGCP3		SPATS2L
MRTO4		UBAP2
IGF2BP3		R3HDM1
DDX5		SECISBP2
PURB		USP16
SMC2		LARP4B
HNRNPA0		CNOT1
EIF4E		DOCK4
RECQL		AKAP11
GSN		CPEB4
SEC16A		WASHC2C
SEC13		EIF2A
MYL9		PRRC2B
ACP1		EIF4ENIF1
CCN1		TTK
FHL3		MTDH
FGF3		CNOT10
RPL36		PYM1
SACS		LSM12
KNDC1		SMG1
EIF3B		UBAP2L
RPS5		ECD
RPL36A		KTN1
CLTA-2		LARP1B
LARP1		IBTK
IPO9		STAU1
SRP14		DHX29
RPN1		AHCYL1
KRT72		GRSF1
FHL2		PATL1
ARHGEF17		PRRC2A
DERA		PUM1
RPS7		TNRC6B
RPL7A		ANKRD52
SNRPD1		RC3H2
CTNND1
GNAI2
RFC3
HNRNPA3
SFPQ
RPL37A
PPP2CB
LRBA
RPS6
HNRNPA3-2
SFXN1
TGM2
SCD
EIF2S1
EPRS
CAND1
TJP1-2
ACSL3
SCGN
RPL29
RPS20
PALLD
PABPC1
ACACA
SDCBP
RPL35
VKORC1
MYH10
RPS10
RPL21
DPM1
RPS23
HSD17B12
TUBB4B
TPM2-2
RPS29
RPL8
NDUFA4
XRCC5
TIMM50
EIF5A
RBM14
CAPRIN1
COPE
EIF3A
PRPS1
TRA2B
ABCC1
RPL5
PRRG1-2
PCBP2
MARS
CNOT7
GPR156
RPS15A
GNB1
RPL23A
RARS
CAPN2
CYFIP1
PRKDC
CERS2
DSTN
U2AF1L5
SLC25A5
MYO1C
RPL31
SRSF6
SNRNP200
PON1
RPS3A
LGALS3
RPN2
COL5A1
ACTA2
TAF15
CPT1A
HNRNPDL-2
EIF3I
EIF3CL
XPO1
EIF4G2
RPL17
COPA
CAD
LIMS1-2
RPLP1
COPG1
RPL34
CLPTM1L
RPS12
PDE3A
ARF4
PCDH11X
KHDRBS1
RTRAF
HNRNPM
RPL28
SRSF1
EEF1E1
IARS
RPL18A
FUS
RRP1B
SEC61B
SLC25A11
LARS
AIMP1
SYNCRIP
TFRC
TUFM
RPL6
LUC7L2
RPS4X
EIF3M
HIST1H4A
KNSTRN
KRT33B
SRP72
IPO7
RPL3
RAI14
MTAP
TUBA1C
MFF-2
PSMA7
RPL30
SLC16A3
ACTG1
TRIM25
DHX30
DDX3X
MSI2
RPS24
HNRNPU
SRPRB
ATXN2L
TMEM109
RPL27
FLII
RPL24
SLC25A6
DYNC1H1
RPS16
RPL26L1
NCAPG
RPL32
RPS9
ABCF2
G3BP2-2
PC
GEMIN5
GCN1
CTTN
UBAP2L-1
HIST2H2AA3
ATAD3A
SF3B3
RPL27A
RPS19
SPATA7
RPS13
XPC
SEC61A1
RPL11-2
SMC4
MGST1
EIF3L
DNAH10
PDLIM5
AP3B1
IGF2BP1
HIST1H2BK
EIF4G1
RPS8
CDK2
RSU1
ISYNA1
ADAMTS12
PPP1R12A
HDLBP
ATP5F1C
ATP1A1
ALYREF
PPP1CA
TPM1-5
RPL13
YWHAB
MYL6-2
DHX9
NEK7
RPS27
HUWE1
DDX17

### Sheet: Protein lists for Fig S3B
Caprin-1 interactors (Stressed, 267)		G3BP1 Interactors (Youn et al, 57)		Shared (14)
Protein		Protein		Protein
RPL10		AGO1		DDX1
FERMT2		NUP54		EIF4E
RPS11		NUFIP2		FUBP3
TMPO		SMG7		PABPC1
RPS17		SMG6		CAPRIN1
ASPH		SCAPER		CNOT7
ERGIC1		ZCCHC11		PABPC4
ZC3HAV1		IGF2BP2		SND1
SRSF2		AGO2		USP10
RPL23		PUM2		TRIM25
SRP68		FMR1		ATXN2L
RPS2		RC3H1		YTHDF2
PFKP		LSM14B		UPF1
GAPVD1		TTF2		FXR1
QARS		TOP3B
COPB2		HELZ
RPL26		G3BP2
SMN1		MCRIP2
PPP2R5D		TDRD3
SLC25A3		ZC3H7A
MACF1		ANKRD17
EIF4E2		STAU2
CKAP5-2		FAM98A
VPS35		FXR2
G3BP1		YTHDF3
NUP155		ATXN2
PGAM5		LARP4
TUBA4A		PRRC2C
FAU		ZNF598
EPPK1		PRMT1
RPL19		OTUD4
RDX		C14orf166
PRKRA		UBAP2
TLN1		R3HDM1
PPP6C		MCRIP1
COPB1		ARFGAP2
WDR61		DDX6
RPL35A		LARP4B
RPL7		CNOT1
TUBGCP3		CPEB4
MOV10		PRRC2B
MRTO4		EIF4ENIF1
IGF2BP3		LSM12
DDX5		CNOT10
PURB		UBAP2L
SMC2		SMAP2
HNRNPA0		SPATS2
RECQL		LARP1B
GSN		CNOT2
SEC16A		IBTK
SEC13		RBMS1
MYL9		AGO3
ACP1		PRRC2A
CCN1		PUM1
FHL3		TNRC6B
FGF3		RTCB
RPL36		RC3H2
SACS
KNDC1
EIF3B
RPS5
RPL36A
CLTA-2
LARP1
IPO9
SRP14
RPN1
KRT72
FHL2
ARHGEF17
DERA
RPS7
RPL7A
SNRPD1
CTNND1
GNAI2
RFC3
HNRNPA3
SFPQ
RPL37A
PPP2CB
LRBA
RPS6
FAM120A
HNRNPA3-2
SFXN1
TGM2
SCD
EIF2S1
EPRS
CAND1
TJP1-2
ACSL3
SCGN
RPL29
RPS20
PALLD
ACACA
SDCBP
RPL35
VKORC1
MYH10
RPS10
RPL21
DPM1
RPS23
HSD17B12
TUBB4B
TPM2-2
RPS29
RPL8
NDUFA4
XRCC5
TIMM50
EIF5A
RBM14
COPE
EIF3A
PRPS1
TRA2B
ABCC1
RPL5
PRRG1-2
PCBP2
MARS
GPR156
RPS15A
GNB1
RPL23A
RARS
CAPN2
CYFIP1
PRKDC
CERS2
DSTN
U2AF1L5
SLC25A5
MYO1C
RPL31
SRSF6
SNRNP200
PON1
RPS3A
RPN2
LGALS3
COL5A1
ACTA2
TAF15
ANKHD1
CPT1A
HNRNPDL-2
EIF3I
EIF3CL
XPO1
EIF4G2
RPL17
COPA
CAD
LIMS1-2
RPLP1
COPG1
RPL34
CLPTM1L
RPS12
PDE3A
ARF4
PCDH11X
KHDRBS1
RTRAF
HNRNPM
RPL28
SRSF1
EEF1E1
IARS
RPL18A
FUS
SEC61B
RRP1B
SLC25A11
LARS
AIMP1
SYNCRIP
TFRC
TUFM
RPL6
RPS4X
LUC7L2
EIF3M
HIST1H4A
KNSTRN
KRT33B
SRP72
IPO7
RPL3
RAI14
MTAP
TUBA1C
MFF-2
PSMA7
RPL30
SLC16A3
ACTG1
DDX3X
DHX30
MSI2
RPS24
HNRNPU
SRPRB
TMEM109
RPL27
SLC25A6
FLII
RPL24
DYNC1H1
RPS16
RPL26L1
NCAPG
RPL32
RPS9
ABCF2
G3BP2-2
PC
GEMIN5
DDX20
CTTN
GCN1
UBAP2L-1
ATAD3A
HIST2H2AA3
SF3B3
RPS19
RPL27A
SPATA7
RPS13
XPC
SEC61A1
RPL11-2
SMC4
MGST1
EIF3L
DNAH10
PDLIM5
AP3B1
HIST1H2BK
IGF2BP1
EIF4G1
RPS8
CDK2
RSU1
ADAMTS12
ISYNA1
PPP1R12A
ATP5F1C
HDLBP
ATP1A1
ALYREF
PPP1CA
TPM1-5
RPL13
YWHAB
MYL6-2
CNOT9
DHX9
NEK7
RPS27
DDX17
HUWE1

### Sheet: Protein lists for Fig S3C
Caprin-1 interactors (Stressed, 234)		G3BP1 Interactors (Jain et al, 270)		Shared (47)
Protein		Protein		Protein
FERMT2		TRIP6		MACF1
RPS11		NSUN2		G3BP1
RPS17		C22orf28		PGAM5
ERGIC1		MAP4		TUBA4A
PFKP		CARHSP1		EPPK1
GAPVD1		LPP		PRKRA
QARS		DDX19A		MOV10
COPB2		DKFZp686E0752		IGF2BP3
RPL26		NUFIP2		EIF3B
SLC25A3		ANXA1		RFC3
VPS35		GFPT1		PALLD
NUP155		DAZAP1		FUBP3
RPL19		CHCHD3		CAPRIN1
TLN1		CALML5		EIF3A
WDR61		CSTF1		DSTN
TUBGCP3		CHORDC1		PABPC4
DDX5		NUP98		SYNCRIP
SMC2		TIA1		USP10
EIF4E		HMGB3		EIF3M
RECQL		ATP5A1		IPO7
SEC16A		SYCP3		TUBA1C
FHL3		CBFB		DHX30
RPL36		ZC3H7B		MSI2
SACS		IGF2BP2		YTHDF2
KNDC1		DSP		SMC4
RPS5		NOSIP		EIF3L
RPL36A		SPECC1L		ZC3HAV1
IPO9		DPYSL2		DDX1
SRP14		PUM2		PURB
KRT72		ANP32E		LARP1
DERA		FMR1		CTNND1
RPL7A		HMGN1		HNRNPA3
GNAI2		UBA1		FAM120A
SFPQ		LSM14B		MARS
RPS6		PRDX6		EIF3I
HNRNPA3-2		LUZP1		EIF4G2
SFXN1		PRMT5		TUFM
TGM2		NTMT1		DDX3X
CAND1		ATAD2		TRIM25
ACSL3		PDLIM1		ATXN2L
RPL29		G3BP2		ATAD3A
RPS20		CLIC4		UPF1
ACACA		KPNA2		PDLIM5
SDCBP		TRIM21		IGF2BP1
RPL35		PTBP3		EIF4G1
VKORC1		C15orf52		FXR1
RPS10		SORBS1		YWHAB
RPL21		ZC3H7A
DPM1		DDX47
RPS23		STAU2
TPM2-2		FAM98A
RBM14		BRAT1
COPE		FXR2
TRA2B		YTHDF3
RPL5		SEC24C
PRRG1-2		HSPA9
RPS15A		TNPO1
CAPN2		MEX3A
CYFIP1		EIF4A1
SLC25A5		CAPZA2
MYO1C		YTHDF1
SRSF6		TIAL1
PON1		FSCN1
RPS3A		PPME1
LGALS3		MYO6
ANKHD1		ALDH18A1
XPO1		MSH6
COPA		SRI
CAD		PURA
LIMS1-2		MCM7
RPLP1		PELO
COPG1		HSPD1
RPL34		CDK1
CLPTM1L		POLR2B
RPS12		PDLIM4
ARF4		LSM14A
RTRAF		CFL1
HNRNPM		YWHAQ
RPL28		DTX3L
SRSF1		CRYAB
EEF1E1		RBFOX1
IARS		CPSF6
RPL18A		RACGAP1
FUS		CSDE1
SLC25A11		DDX6
LARS		PPP2R1A
AIMP1		ACTR1B
LUC7L2		TOMM34
RPS4X		TNKS1BP1
SND1		NUDC
KNSTRN		CELF1
SRP72		HNRNPAB
RPL3		KHDRBS3
RAI14		EIF3J
MTAP		CNOT1
PSMA7		DNAJC8
SLC16A3		TUBA3C
SRPRB		EIF2A
TMEM109		MAPRE1
SLC25A6		PTGES3
DYNC1H1		CPSF7
RPL32		PRDX1
ABCF2		CWC22
PC		STIP1
GCN1		NEXN
HIST2H2AA3		CCT3
RPL27A		EDC4
RPS19		UBAP2L
RPS13		SNRPF
XPC		SMU1
RPL11-2		ACTR1A
MGST1		ARPC1B
DNAH10		CNN3
AP3B1		HSPA4
HIST1H2BK		H1FX
RPS8		RBMS2
CDK2		MCM4
RSU1		TCEA1
PPP1R12A		SUN1
ATP5F1C		FBL
ATP1A1		TARDBP
ALYREF		STAU1
TPM1-5		DDX21
RPL13		RCC2
NEK7		SFRS3
HUWE1		NOP58
DDX17		CDC73
RPL10		ADAR
ASPH		DST
TMPO		FHL1
RPL23		ORF1
SRSF2		PRRC2A
SRP68		CORO1B
RPS2		H2AFV
PPP2R5D		RNF214
SMN1		DCD
CKAP5-2		MAGOHB
EIF4E2		PFN2
FAU		KIAA1524
RDX		SUGP2
PPP6C		LSM3
COPB1		MKI67
RPL35A		MTHFD1
RPL7		DYNLL2
MRTO4		KANK2
HNRNPA0		YWHAH
GSN		ANXA6
SEC13		RNH1
ACP1		LUC7L
MYL9		VASP
CCN1		YARS
FGF3		CPSF3
CLTA-2		TCP1
RPN1		CIT
ARHGEF17		PAWR
FHL2		AGO2
RPS7		ITGB1
SNRPD1		RBM26
PPP2CB		ELAVL2
RPL37A		EIF3D
LRBA		PAK4
EIF2S1		TPM2
SCD		PCNA
EPRS		RBBP4
TJP1-2		CENPB
SCGN		ELAVL1
PABPC1		USP5
MYH10		HELZ2
HSD17B12		HELZ
RPS29		EIF4H
TUBB4B		DNAJA1
NDUFA4		RANBP1
RPL8		CBX1
XRCC5		RAB1A
TIMM50		CAP1
EIF5A		YBX3
PRPS1		EIF3K
ABCC1		RAD21
PCBP2		EIF2S2
GPR156		FNDC3B
CNOT7		SIPA1L1
GNB1		TRIM56
RPL23A		TUBB8
RARS		MFAP1
PRKDC		NUP205
CERS2		TPM1
U2AF1L5		SAFB2
RPL31		PDS5B
SNRNP200		BAG3
RPN2		FLNB
COL5A1		RGPD3
ACTA2		PDCD6IP
TAF15		PSMD2
HNRNPDL-2		PYCR1
CPT1A		ATXN2
EIF3CL		LARP4
RPL17		EIF3E
PDE3A		PFDN4
PCDH11X		PRRC2C
KHDRBS1		IK
SEC61B		HNRNPUL1
RRP1B		S100A7A
TFRC		TXN
RPL6		PRMT1
HIST1H4A		C14orf166
KRT33B		MCM5
MFF-2		SRRT
RPL30		STRAP
ACTG1		ACTBL2
RPS24		MAP4K4
HNRNPU		SFN
RPL27		UBAP2
RPL24		SPATS2L
FLII		CDC5L
RPS16		EIF3F
RPL26L1		LMNA
NCAPG		PPP1R10
RPS9		CSE1L
G3BP2-2		HNRNPH2
GEMIN5		CTNNA2
CTTN		KPNB1
DDX20		RBM12B
UBAP2L-1		ANXA7
SF3B3		FTSJ3
SPATA7		PPP1R18
SEC61A1		U2AF1
ADAMTS12		DKC1
ISYNA1		TUBB3
HDLBP		RSL1D1
PPP1CA		APEX1
MYL6-2		MAGED2
CNOT9		KPNA6
DHX9		HMGA1
RPS27		MAGED1
		TNPO2
		CTTNBP2NL
		RFC4
		GNB2
		LEMD3
		PHLDB2
		YES1
		VCP
		RCC1
		EIF3H
		TMOD3
		EIF3G
		SNTB2
		CCT6A
		KPNA1
		PKP2
		STAT1
		ZC3H14
		SRSF4
		DPYSL3
		DDX50
		H1F0
		METAP1
		SMARCA1
		ETF1
		RBMS1
		BANF1
		HSP90AA1
		TNRC6B
		MAGEA4
		PUM1
		S100A9
		LBR
		KIF23
		EIF4B
		ZNF638

### Sheet: Protein lists for Fig S3D
Caprin-1 interactors (Stressed, 253)		G3BP1 Interactors (Markmiller et al, 95)		Shared (28)
Protein		Protein		Protein
RPL10		YBX1		ZC3HAV1
FERMT2		HSPB1		DDX1
RPS11		PGP		G3BP1
TMPO		HNRNPH1		IGF2BP3
RPS17		NUFIP2		HNRNPA3
ASPH		DAZAP1		FAM120A
ERGIC1		SRSF9		FUBP3
SRSF2		LIN28B		PABPC1
RPL23		TIA1		CAPRIN1
SRP68		PCBP1		EIF3A
RPS2		IGF2BP2		PCBP2
PFKP		DSP		TAF15
GAPVD1		THRAP3		PABPC4
QARS		PUM2		SRSF1
COPB2		FMR1		FUS
RPL26		GLRX3		SYNCRIP
SMN1		ELAVL1		USP10
PPP2R5D		HELZ		DDX3X
SLC25A3		CSTB		TRIM25
MACF1		CIRBP		MSI2
EIF4E2		EIF4A2		ATXN2L
CKAP5-2		G3BP2		YTHDF2
VPS35		EIF4H		UPF1
NUP155		HNRNPA2B1		EIF3L
PGAM5		PDIA3		IGF2BP1
TUBA4A		KPNA3		EIF4G1
FAU		PTBP3		FXR1
EPPK1		YBX3		HDLBP
RPL19		HNRNPF
RDX		BCLAF1
PRKRA		FAM98A
TLN1		FXR2
PPP6C		YTHDF3
COPB1		SEC24C
WDR61		TNPO1
RPL35A		EIF4A1
RPL7		YTHDF1
TUBGCP3		TIAL1
MOV10		UPF3B
MRTO4		P4HB
DDX5		ATXN2
PURB		SRI
SMC2		LARP4
HNRNPA0		PURA
EIF4E		EIF3E
RECQL		PRRC2C
GSN		HNRNPDL
SEC16A		PEF1
SEC13		RBM4
MYL9		C14orf166
ACP1		OTUD4
CCN1		STRAP
FHL3		ASCC1
FGF3		RBM3
RPL36		UBAP2
SACS		CSDE1
KNDC1		ANXA7
EIF3B		DYNLL1
RPS5		CELF1
RPL36A		HNRNPAB
CLTA-2		LARP4B
LARP1		EIF3J
IPO9		MAGED1
SRP14		LIG3
RPN1		PRRC2B
KRT72		LSM12
FHL2		DHX36
ARHGEF17		UBAP2L
DERA		LASP1
RPS7		GSPT1
RPL7A		HNRNPH3
SNRPD1		EIF3H
CTNND1		PPP2R1B
GNAI2		EIF3C
RFC3		EIF3G
SFPQ		MAPK1IP1L
RPL37A		KPNA1
PPP2CB		RBMS2
LRBA		KHSRP
RPS6		STAU1
HNRNPA3-2		PTBP1
SFXN1		ANXA11
TGM2		FUBP1
SCD		RBMS1
EIF2S1		GRSF1
EPRS		XRN1
CAND1		OSBPL9
TJP1-2		PRRC2A
ACSL3		RBM38
SCGN		MSI1
RPL29		PUM1
RPS20		MAPRE2
PALLD		RTCB
ACACA		APOBEC3C
SDCBP		EIF4B
RPL35
VKORC1
MYH10
RPS10
RPL21
DPM1
RPS23
HSD17B12
TUBB4B
TPM2-2
RPS29
RPL8
NDUFA4
XRCC5
TIMM50
EIF5A
RBM14
COPE
PRPS1
TRA2B
ABCC1
RPL5
PRRG1-2
MARS
GPR156
CNOT7
RPS15A
GNB1
RPL23A
RARS
CAPN2
CYFIP1
PRKDC
CERS2
DSTN
U2AF1L5
SLC25A5
MYO1C
RPL31
SRSF6
SNRNP200
PON1
RPS3A
RPN2
LGALS3
COL5A1
ACTA2
ANKHD1
CPT1A
HNRNPDL-2
EIF3I
EIF3CL
XPO1
EIF4G2
RPL17
COPA
CAD
RPLP1
LIMS1-2
RPL34
COPG1
CLPTM1L
RPS12
PDE3A
ARF4
PCDH11X
KHDRBS1
RPL28
RTRAF
HNRNPM
EEF1E1
IARS
RPL18A
SEC61B
RRP1B
SLC25A11
LARS
AIMP1
TFRC
TUFM
RPL6
RPS4X
LUC7L2
SND1
EIF3M
HIST1H4A
KNSTRN
KRT33B
SRP72
IPO7
RPL3
RAI14
MTAP
TUBA1C
MFF-2
PSMA7
RPL30
SLC16A3
ACTG1
DHX30
RPS24
HNRNPU
SRPRB
TMEM109
RPL27
SLC25A6
RPL24
FLII
DYNC1H1
RPS16
RPL26L1
NCAPG
RPL32
RPS9
ABCF2
G3BP2-2
PC
GEMIN5
CTTN
DDX20
GCN1
UBAP2L-1
ATAD3A
HIST2H2AA3
SF3B3
RPS19
RPL27A
SPATA7
RPS13
XPC
SEC61A1
RPL11-2
SMC4
MGST1
DNAH10
PDLIM5
AP3B1
HIST1H2BK
RPS8
CDK2
RSU1
ADAMTS12
ISYNA1
PPP1R12A
ATP5F1C
ATP1A1
ALYREF
PPP1CA
TPM1-5
RPL13
YWHAB
MYL6-2
CNOT9
DHX9
NEK7
RPS27
DDX17
HUWE1
